# Consistent, linear phenological shifts across a century of observations in South Korea

**DOI:** 10.1101/2022.09.29.510037

**Authors:** William D. Pearse, Michael Stemkovski, Benjamin R. Lee, Richard B. Primack, Sangdon Lee

## Abstract

The Korea Meteorological Agency (KMA) has monitored flowering dates over the past 100 years for seven economically important woody plant species. This unique dataset is perfect for understanding whether historical patterns of phenological plasticity are breaking down in the face of recent and rapid climate change. Here we show that a scientist armed only 50 years into this study would have been able to predict the phenological shifts of the last 50 years with a high degree of accuracy. This is despite record-breaking warm temperatures and unprecedented early flowering, suggesting consistency in phenological shifts over time.
