## Supplementary material for "Consistent, linear phenological shifts across a century of observations in South Korea": S5 - variance-year.tsv

forsythia
"year.Estimate" "year.Est.Error" "year.Q2.5" "year.Q97.5"
Intercept 86.9729427859024 0.2872123968301 86.4010798225418 87.5380669170251
sigma_Intercept 5.3579107169089 0.124034704256691 5.11962545368059 5.59906877183188
temp.avg -12.3606274939126 0.316498026599355 -12.9910253575156 -11.7302058741007
rain.avg -0.344243907678673 0.224745849050649 -0.783771686743272 0.103940724280972
log.pop -0.824396459185728 0.409905500199362 -1.61827178512761 0.00209550630403057
altitude 0.271027580296798 0.464551257621328 -0.63817881923442 1.2054493981075
inlandTRUE 1.427503756275 0.3931342508935 0.661202910965089 2.22071165749971
lat 1.74803187545173 0.424962297009901 0.880043236644025 2.54993899043992
sigma_year -1.25489015576566 0.174094083319201 -1.59139060409012 -0.904375658394519
plum
"year.Estimate" "year.Est.Error" "year.Q2.5" "year.Q97.5"
Intercept 78.9345522733352 1.16303433306157 76.7293103220672 81.2773545570041
sigma_Intercept 10.4851616844092 0.436083442240713 9.68396804453219 11.3499781791075
temp.avg -18.8963164896378 0.625732583143649 -20.1553604342864 -17.6863542867742
rain.avg 1.07680118506392 0.463283972874228 0.184535855749184 1.98825399039902
log.pop 0.125306019166441 1.71982008434937 -3.1451243396565 3.49414499132727
altitude 0.436618783186119 1.73555738891374 -2.93503885547878 3.82717748542754
inlandTRUE 9.56676501228907 1.59016406022035 6.40710459108705 12.6749651234481
lat 11.5579755981009 1.5809750421158 8.5015884873087 14.7020532556349
sigma_year -2.5489962645571 0.393031589511243 -3.31849570740079 -1.76297382849449
pear
"year.Estimate" "year.Est.Error" "year.Q2.5" "year.Q97.5"
Intercept 105.165582683755 0.428432903322979 104.320871360107 106.003639777587
sigma_Intercept 5.22105325314097 0.195362039698561 4.83085833613752 5.59968437262477
temp.avg -13.7482631903578 0.302532223203296 -14.3332380130445 -13.1596981620935
rain.avg 0.523761005266547 0.233801670611283 0.0767171600509616 0.981270295278709
log.pop 0.760841936864547 0.596436753869765 -0.386926886701633 1.96272903454211
altitude 0.417922749766663 0.665910875468781 -0.882864388539146 1.73555872886272
inlandTRUE -1.24907110066757 0.566121559897648 -2.36940668135261 -0.13715062911825
lat 1.47175042392583 0.597702517840712 0.31048549127377 2.63291352976441
sigma_year -0.313474808355763 0.178998179699854 -0.664769433716498 0.0377521417439762
cherry
"year.Estimate" "year.Est.Error" "year.Q2.5" "year.Q97.5"
Intercept 97.6238741728012 0.273572264178467 97.0673229152071 98.1615343456544
sigma_Intercept 4.00577379028736 0.092782863660605 3.82466694532044 4.1903324527444
temp.avg -14.1754135554155 0.227468735907726 -14.6100269103927 -13.7232994226521
rain.avg 0.979124681035827 0.170663199637953 0.642845068497786 1.32159991019393
log.pop 0.793455797105933 0.383520180278311 0.0505079345266977 1.55261924206633
altitude -0.27577660603868 0.430083063804512 -1.09990238729032 0.588191041201774
inlandTRUE 0.105815937085408 0.384424196666311 -0.644215199807173 0.893510569819109
lat 1.49238495445733 0.389519806599084 0.730766319108146 2.2341679347348
sigma_year 0.456512918718982 0.111535731792511 0.236765090847867 0.671194603434992
peach
"year.Estimate" "year.Est.Error" "year.Q2.5" "year.Q97.5"
Intercept 99.7691999166736 0.387686728361256 99.0226761115303 100.552390954893
sigma_Intercept 5.09262062013315 0.145727617383774 4.81401698789323 5.3843178288621
temp.avg -13.1205694313816 0.299350285182765 -13.7307322005965 -12.5191416167362
rain.avg 0.399242846757844 0.229013613667778 -0.0455180639643808 0.846511610915209
log.pop 0.643281092518228 0.536620637779107 -0.395776651187012 1.67982090476242
altitude 0.668675588257588 0.60806350303417 -0.53908305607385 1.89342982573663
inlandTRUE 1.24953040228959 0.522546434131539 0.182775806481855 2.25042870763435
lat 4.40051996609464 0.52261153813806 3.35198493209549 5.41872942460544
sigma_year -0.287427429146975 0.153733692473008 -0.594667394363555 0.0117083382406357
acacia
"year.Estimate" "year.Est.Error" "year.Q2.5" "year.Q97.5"
Intercept 133.478531841446 0.337077411758663 132.80947036807 134.149666638651
sigma_Intercept 4.66896181147566 0.148874479763465 4.37610260615385 4.96494597620059
temp.avg -11.8626016544301 0.26794185917366 -12.3817807962338 -11.3322581213055
rain.avg 0.608296412527918 0.20663773359907 0.203499446208396 1.01219735004473
log.pop 0.265173791057109 0.484873058163855 -0.674629495564779 1.23562469083249
altitude 1.54859274113535 0.520185755327138 0.521328263453416 2.59124871930777
inlandTRUE -3.16885105109642 0.467096009272215 -4.0791633896557 -2.26254730230687
lat 0.251552031272647 0.481079147615031 -0.692129563128017 1.19673566579724
sigma_year -1.12723716366454 0.170432437711654 -1.46159845924224 -0.802193578534842
rhododendron
"year.Estimate" "year.Est.Error" "year.Q2.5" "year.Q97.5"
Intercept 88.8205564012598 0.505477647040544 87.8285523740671 89.8037089195023
sigma_Intercept 5.8020536187726 0.200122697607613 5.41782430795201 6.18934580464238
temp.avg -13.5563702358669 0.349273129567634 -14.2308986263245 -12.884135450939
rain.avg -0.244869998798573 0.250972758959971 -0.736837995918889 0.243303119746657
log.pop 0.0233089748533668 0.715516534628249 -1.44200464890812 1.41039149448386
altitude 0.159043938788443 0.747354348272751 -1.32304439728022 1.61989505763412
inlandTRUE 3.02115316363407 0.663225562218142 1.72121129299549 4.29609881687237
lat 0.0344567819895756 0.695494848862311 -1.32967478391949 1.39328065460214
sigma_year -1.47106554183729 0.21127706197662 -1.87973043692018 -1.0595525249045
