## Supplementary material for "Consistent, linear phenological shifts across a century of observations in South Korea": S6 - variance-temp.tsv

forsythia
"temp.Estimate" "temp.Est.Error" "temp.Q2.5" "temp.Q97.5"
Intercept 86.9273609622618 0.30373276684498 86.3312791637911 87.5311313228847
sigma_Intercept 5.19538811984224 0.174539882478373 4.85921066114563 5.5419199219673
temp.avg -12.2309977987197 0.317389617286486 -12.8404540254237 -11.6018811070843
rain.avg -0.420330471592499 0.225388948531799 -0.865758142780976 0.0188913855911845
log.pop -0.827784309198188 0.4154828829715 -1.63241637958916 -0.0150869348900473
altitude 0.312608533041258 0.465214352709809 -0.579877352958741 1.24637842767206
inlandTRUE 1.51608142321316 0.399201767806549 0.74785104350231 2.30560882333091
lat 1.77378766634322 0.419100418323291 0.961998500420084 2.59335721385581
sigma_temp.avg -1.30177616833404 0.266194649326529 -1.82703039451555 -0.783478324160872
plum
"temp.Estimate" "temp.Est.Error" "temp.Q2.5" "temp.Q97.5"
Intercept 79.1339052869211 1.19074576712985 76.75939058286 81.441330869667
sigma_Intercept 10.1908291610597 0.492389432893577 9.23796820636013 11.1255410689675
temp.avg -18.7561379906916 0.638106592103539 -20.0424243747236 -17.5352208826221
rain.avg 1.07573451874471 0.448404940621236 0.175084003244134 1.95993080747848
log.pop -0.0394330994567599 1.75559073709118 -3.43136513792035 3.34331243410525
altitude 0.300976515331241 1.78391621333862 -3.1962428186648 3.68570704382859
inlandTRUE 9.86331725788729 1.58877015264743 6.68181850644913 13.0043888764884
lat 11.6685915029331 1.59324537571495 8.74577513803847 14.8897421315473
sigma_temp.avg -0.557822466189004 0.469266237908957 -1.45260279606219 0.339534185817385
pear
"temp.Estimate" "temp.Est.Error" "temp.Q2.5" "temp.Q97.5"
Intercept 105.211399541698 0.433133059918965 104.356930117872 106.047889687707
sigma_Intercept 5.1752388517097 0.197502700291034 4.7876099496991 5.55787973215109
temp.avg -13.693691035881 0.313041908836805 -14.3069112594127 -13.0946859069569
rain.avg 0.531109978593248 0.239169659129733 0.0760801727776691 1.02643572828125
log.pop 0.762814344757504 0.629214522977807 -0.432072497336834 2.0197585022929
altitude 0.414664958482512 0.662007744329908 -0.878390995019633 1.7275106116018
inlandTRUE -1.27816007362053 0.58464164338877 -2.40748659425502 -0.138614525122894
lat 1.51878665698177 0.617504053571211 0.310221935282009 2.73668123909785
sigma_temp.avg 0.117126428401271 0.222327969100265 -0.335724780575823 0.55282046882131
cherry
"temp.Estimate" "temp.Est.Error" "temp.Q2.5" "temp.Q97.5"
Intercept 97.596357855894 0.279190850698824 97.0195660768377 98.1566817665569
sigma_Intercept 4.03507663459567 0.0839240075549512 3.87128995220225 4.2077858866056
temp.avg -14.272941221383 0.231286425501396 -14.7223287631094 -13.8073285979973
rain.avg 0.986714408204441 0.177742788379659 0.634046256880657 1.32933443046855
log.pop 0.805667828528221 0.401075009874322 0.0140994881135801 1.58519499469604
altitude -0.270030830739542 0.442965860031316 -1.16456415563945 0.593883883698034
inlandTRUE 0.0937213630702941 0.375733569021815 -0.646605484461483 0.819348634733515
lat 1.52345999103116 0.398162169630237 0.737552049077062 2.30292348646552
sigma_temp.avg 0.534398604904121 0.14839165074541 0.24011742607312 0.817337047128232
peach
"temp.Estimate" "temp.Est.Error" "temp.Q2.5" "temp.Q97.5"
Intercept 99.7560702155537 0.391323643564615 99.0027326493346 100.542584548793
sigma_Intercept 5.07105574456986 0.145880260279912 4.78194913631575 5.35521721473659
temp.avg -13.0840871570611 0.303134555749184 -13.6655967645372 -12.4846779142058
rain.avg 0.382605789193565 0.217960792276349 -0.0409397392343745 0.807869242427704
log.pop 0.601265209657651 0.546378677067497 -0.482854378028086 1.67638827573447
altitude 0.633966308971357 0.609267851613071 -0.558489679126004 1.80386062366101
inlandTRUE 1.26108286931766 0.522179193414442 0.227394203034137 2.29831093595777
lat 4.42623169322221 0.53350285556 3.38594093753748 5.47532474776564
sigma_temp.avg -0.0251034831899762 0.222499644940756 -0.468171034025162 0.40612803432688
acacia
"temp.Estimate" "temp.Est.Error" "temp.Q2.5" "temp.Q97.5"
Intercept 133.422584796183 0.347970158734993 132.72483118763 134.12240105779
sigma_Intercept 4.53550112671017 0.170363378843219 4.19897870883218 4.87211676987666
temp.avg -11.6924332112242 0.283508065589614 -12.2519786432029 -11.1382616241588
rain.avg 0.657925622602123 0.207599382963938 0.243997687266779 1.06563492525039
log.pop 0.111299459010252 0.479287754107921 -0.879191805742209 1.02343683290476
altitude 1.62304168610986 0.551345132583954 0.527762701832269 2.72189801692422
inlandTRUE -3.15633231028201 0.468807965007854 -4.06964300452569 -2.20449060521666
lat 0.162551090405514 0.503619293199408 -0.846328380460131 1.1619823884527
sigma_temp.avg -0.593635456822501 0.197068472407891 -0.984002043466741 -0.209235631178452
rhododendron
"temp.Estimate" "temp.Est.Error" "temp.Q2.5" "temp.Q97.5"
Intercept 88.8649858478712 0.525572352106208 87.8554275687732 89.9437875887964
sigma_Intercept 5.66431331146444 0.223935071904682 5.2475227738818 6.11529885931021
temp.avg -13.551115025631 0.34883881610384 -14.2286799157891 -12.8675096407098
rain.avg -0.309706393731002 0.262084745879404 -0.813752694637033 0.200063351856879
log.pop 0.0452823115663567 0.755734511851955 -1.42056123422072 1.51621593856849
altitude 0.261496847237314 0.769859624425575 -1.26465265542314 1.79972246159985
inlandTRUE 2.99321178498745 0.715405007254801 1.59206498129556 4.40796668596307
lat -0.108878628122545 0.708019605699626 -1.50843461866077 1.24479626096222
sigma_temp.avg -0.516198258563515 0.291035066753821 -1.09002853602599 0.0411522610164835
