## Supplementary material for "Consistent, linear phenological shifts across a century of observations in South Korea": S3 - response-curves.tsv

polynomial
"forsythia" "plum" "pear" "cherry" "peach" "acacia" "rhododendron"
linear.r "0.618299509848091" "0.66452415618823" "0.601572238088242" "0.747329392822315" "0.71066681543458" "0.552709432738135" "0.591768596700807"
quad.r2 "0.619785824895046" "0.665332424457511" "0.602558901495564" "0.747349640148029" "0.710681274162386" "0.557770046788921" "0.591781989884071"
cubic.r2 "0.61985035651568" "0.665928809873223" "0.604776707555422" "0.74736238297071" "0.710715325250969" "0.558430556156219" "0.593141381253012"
linear.aic "18765.6560206952" "21236.0464837607" "17039.5856992196" "17407.1964202191" "18505.5647756466" "17306.0377061065" "18998.0145568917"
quad.aic "18755.9943438347" "21231.4779925963" "17034.8564351599" "17408.9492792667" "18507.4149540865" "17275.2337237776" "18999.9190517548"
cubic.aic "18757.4869945637" "21228.6212144315" "17021.669323384" "17410.7937288996" "18509.0620866005" "17272.9244905584" "18992.2090642421"
best_model_r2 "cubic" "cubic" "cubic" "cubic" "cubic" "cubic" "cubic"
best_model_aic "quad" "cubic" "cubic" "linear" "linear" "cubic" "cubic"
stepwise-nonlinear
"forsythia" "plum" "pear" "cherry" "peach" "acacia" "rhododendron"
null "6.36873030899643" "12.4361682796608" "6.38247356587536" "5.25218891550799" "6.30866882994104" "5.66650659983481" "7.17070073069026"
linear "6.06497834077354" "12.0994544672908" "6.06533112990987" "4.87252501973204" "5.94408729157099" "5.35929664710737" "6.83274860427051"
quad "6.03716092766507" "12.1013856043812" "6.06615725933703" "4.8603116834858" "5.93798701641681" "5.35752275870738" "6.82554240847708"
cube "6.03795907787499" "12.0978219021816" "6.05999477836448" "4.86100367997464" "5.93842407654601" "5.35558583834146" "6.82004727387133"
exp.decay "6.29797635467596" "12.1900498574337" "6.30433237909191" "5.19564763903791" "6.23879385362776" "5.60122436609257" "7.08888884861473"
null_aic "19619.2990675004" "21522.9379450322" "17832.232470976" "19051.7738952231" "19621.3528562632" "18252.331612999" "19799.6130048476"
linear_aic "19261.9440279505" "21309.2898715234" "17490.4514607039" "18523.7328119136" "19199.2071475289" "17865.7484898447" "19453.3541849826"
quad_aic "19235.4616382434" "21311.1580936829" "17492.1898099839" "18509.2520537462" "19194.0496012206" "17864.8388017434" "19448.2098810108"
cube_aic "19237.25074243" "21310.5527936204" "17487.6715254267" "18511.1290362471" "19195.4897462828" "17863.7526110293" "19444.519590685"
null_exp "19487.2990675004" "21349.9152194962" "17700.232470976" "18919.7738952231" "19489.3528562632" "18120.331612999" "19667.6130048476"
best_model_sigma "quad" "cube" "cube" "quad" "quad" "cube" "cube"
best_model_aic "quad" "linear" "cube" "quad" "quad" "cube" "cube"
