## Supplementary material for "Consistent, linear phenological shifts across a century of observations in South Korea": S2 - basic-models.tsv

RAW COEF - random intercepts
"int" "temp" "rain" "log.pop" "altitude" "inland" "lat"
forsythia 101.524271864844 -3.71368856717495 -0.00454354381082451 -0.524404587287007 0.000573251813548894 1.49490850806631 0.597827700221838
plum -39.2667529101101 -5.52347343407338 0.0156212425773759 0.0385713167584267 0.000866304965581042 10.0957261660013 4.59522259328507
pear 119.845407078568 -3.97132886458706 0.00511036303848019 0.576067025911656 0.00198661086428841 -1.30221085168575 0.473224745470044
cherry 109.020038963252 -4.13668056381301 0.0114273643531261 0.617513117257308 -0.00106687923271544 0.0963869042749922 0.589729881839268
peach 66.0769294737063 -3.80145899498615 0.00564923316001635 0.440465723220761 0.00266450797217175 1.35006280635886 1.78346192812036
acacia 157.386310450342 -3.25143267035517 0.00922196606959247 0.0210847046648285 0.00690540112303357 -3.09191864686384 0.0957742299659892
rhododendron 137.667984795502 -4.19054217546476 -0.00438197215604192 0.184725851169371 0.000492120263879578 2.86355617169841 -0.334629078647176
SES COEF - random intercepts
"int" "temp" "rain" "log.pop" "altitude" "inland" "lat"
forsythia 86.9634765338938 -12.8082950235347 -0.354141715058465 -0.71068919085263 0.140372107594607 1.49490850808259 1.46354024190361
plum 78.9640857546168 -19.0501369979192 1.21758126772277 0.0522730208734167 0.212132141228416 10.0957261731197 11.2495511486562
pear 105.279243071785 -13.6968813654728 0.398321840059835 0.780703713297601 0.486461180658333 -1.30221085163416 1.15850011315714
cherry 97.6096688694582 -14.2671697211226 0.890693823812471 0.836872728233867 -0.261246598613744 0.0963869042586134 1.44371599657016
peach 99.6919965186449 -13.1110101040602 0.440323501497998 0.596932666214843 0.652457769742071 1.3500628063599 4.36608792277246
acacia 133.396774442062 -11.2140014268632 0.71879638799289 0.0285746388826982 1.69092480219499 -3.09191864677384 0.234464611408317
rhododendron 89.0212443236192 -14.4529352747007 -0.341548183364529 0.250346142795836 0.120505434061569 2.86355617168887 -0.819204467295221
SES COEF - random intercepts & slopes
"int" "temp" "rain" "log.pop" "altitude" "inland" "lat"
forsythia 87.1191480184752 -12.6594992341767 -0.382217716630116 -0.808273136568911 0.252403232890931 1.22802475136348 1.53854074692923
plum 78.38634235926 -16.8735452627758 0.602810591848088 0.493416478898716 1.35541169530767 9.07839248550434 12.7108307381944
pear 104.712875140007 -12.9794236264577 0.303712135228849 0.779868588916459 0.897166168182819 -0.934166854959228 1.89319271686232
cherry 97.59807139237 -13.8185750886906 0.793355132416129 0.816283082477455 -0.191668235945631 0.12914801677293 1.66630530132476
peach 100.188720415103 -14.0914808413343 0.447864076773909 1.21339634197827 0.574349959446589 0.956839896520102 3.97462086146763
acacia 133.722120575779 -11.7852595628679 0.820393872142515 0.805877717228016 1.73307998937511 -3.39243758565202 0.8816152664617
rhododendron 88.867714502573 -13.9695854119961 -0.208144563422789 -0.0349860036500241 -0.141823131482361 2.94872085715498 -0.213871070719059
