## Supplementary material for "Consistent, linear phenological shifts across a century of observations in South Korea": S4 - half-century-predictions.tsv

forecast
"forsythia" "plum" "pear" "cherry" "peach" "acacia" "rhododendron"
model.r2 0.404787374800476 0.272136629910649 0.387772453007548 0.683726700299478 0.620206967831711 0.261549959347357 0.343492447546949
pred.r2 0.656100917848942 0.558698278298002 0.548206338427177 0.742040365199313 0.629657151055764 0.508813038679506 0.562447504452746
hindcast
"forsythia" "plum" "pear" "cherry" "peach" "acacia" "rhododendron"
model.r2 0.656100917848942 0.558698278298002 0.548206338427176 0.742040365199313 0.629657151055765 0.508813038679505 0.562447504452746
pred.r2 0.404787374800475 0.272136629910648 0.387772453007548 0.683726700299477 0.620206967831711 0.261549959347357 0.343492447546949
